# Classification of bioactive peptides: a comparative analysis of models and encodings

**DOI:** 10.1101/2023.10.04.560809

**Authors:** Edoardo Bizzotto, Guido Zampieri, Laura Treu, Pasquale Filannino, Raffaella Di Cagno, Stefano Campanaro

**Affiliations:** Department of Biology, University of Padua, via U. Bassi 58/b, 35131 Padova, Italy; Department of Soil, Plant and Food Science, University of Bari Aldo Moro, Via G. Amendola 165/a, 70126 Bari, Italy; Faculty of Agricultural, Environmental and Food Sciences, Free University of Bolzano, piazza Universita, 5, 39100, Bolzano, Italy

**Keywords:** bioactive peptide, functional classification, machine learning, sequence encoding, systematic evaluation

## Abstract

Bioactive peptides are short amino acid chains possessing biological activity and exerting specific physiological effects relevant to human health, which are increasingly produced through fermentation due to their therapeutic roles. One of the main open problems related to biopeptides remains the determination of their functional potential, which still mainly relies on time-consuming in vivo tests. While bioinformatic tools for the identification of bioactive peptides are available, they are focused on specific functional classes and have not been systematically tested on realistic settings. To tackle this problem, bioactive peptide sequences and functions were collected from a variety of databases to generate a comprehensive collection of bioactive peptides from microbial fermentation. This collection was organized into nine functional classes including some previously studied and some newly defined such as immunomodulatory, opioid and cardiovascular peptides. Upon assessing their native sequence properties, four alternative encoding methods were tested in combination with a multitude of machine learning algorithms, from basic classifiers like logistic regression to advanced algorithms like BERT. By testing a total set of 171 models, it was found that, while some functions are intrinsically easier to detect, no single combination of classifiers and encoders worked universally well for all the classes. For this reason, we unified all the best individual models for each class and generated CICERON (Classification of bIoaCtive pEptides fRom micrObial fermeNtation), a classification tool for the functional classification of peptides. State-of-the-art classifiers were found to underperform on our benchmark dataset compared to the models included in CICERON. Altogether, our work provides a tool for real-world peptide classification and can serve as a benchmark for future model development.
