## Supplementary Table 1 for "Classification of bioactive peptides: a comparative analysis of models and encodings"

### Sheet: Supplementary_file_1
Classifier	Class	Encoding	Accuracy_train	STDEV_Accuracy_train	Accuracy_test	STDEV_Accuracy_test	MCC_train	STDEV_MCC_train	MCC_test	STDEV_MCC_test	ROCAUC_train	STDEV_ROCAUC_train	ROCAUC_test	STDEV_ROCAUC_test	Best parameters
Neural network	Antidiabetic	threemers	0.9524	0.0068	0.9424	0.0045	0.5394	0.0952	0.3676	0.0524	0.9865	0.0065	0.9573	0.0044	[3.4346086087436793, 3.1592989641285407, 177, 161, 133, 0.005420296554025449, 0.06196825440279941, 0.04882213246892941, 0.0027042094849777346, 0.041807910656357125, 0.010723775638530776]
Random Forest	Antidiabetic	threemers	1	0	0.7272	0.006	1	0	0.3627	0.0135	1	0	0.6619	0.005	{'criterion': 'entropy', 'max_features': 'log2', 'n_estimators': 200},
Logistic Regression	Antidiabetic	threemers	0.9951	0.0008	0.907	0.0062	0.9624	0.0061	0.2676	0.0434	0.9974	0.0004	0.6376	0.0227	{'C': 10, 'penalty': 'l2', 'solver': 'lbfgs'},
K-nearest neighbor	Antidiabetic	threemers	0.9402	0.0013	0.94	0.0038	0.2899	0.0319	0.2597	0.1506	0.5456	0.0097	0.5455	0.0288	{'algorithm': 'auto', 'leaf_size': 10, 'n_neighbors': 20, 'weights': 'uniform'},
SVM	Antidiabetic	threemers	0.9394	0.0008	0.9384	0.0017	0.2761	0.0176	0.2545	0.0385	0.5532	0.004	0.5432	0.0099	{'C': 10, 'class_weight': 'balanced', 'gamma': 'auto', 'kernel': 'rbf'},
K-nearest neighbor	Antidiabetic	sparse	1	0	0.9472	0.004	1	0	0.4317	0.0668	1	0	0.6056	0.0306	{'algorithm': 'kd_tree', 'leaf_size': 10, 'n_neighbors': 20, 'weights': 'distance'},
Random Forest	Antidiabetic	sparse	0.9964	0.0009	0.9458	0.002	0.9703	0.0072	0.4221	0.0258	0.9735	0.0077	0.6161	0.0102	{'criterion': 'log_loss', 'max_features': 'sqrt', 'n_estimators': 10},
SVM	Antidiabetic	sparse	0.9852	0.0025	0.9188	0.0047	0.8965	0.0153	0.4106	0.0361	0.9921	0.0013	0.727	0.0269	{'C': 100, 'class_weight': 'balanced', 'gamma': 'scale', 'kernel': 'poly'},
Logistic Regression	Antidiabetic	sparse	0.8362	0.0336	0.7944	0.0352	0.455	0.0232	0.2713	0.022	0.8774	0.0123	0.7266	0.0189	{'C': 100, 'penalty': 'l2', 'solver': 'saga'},
Neural network	Antidiabetic	sparse	0.8967	0.0215	0.9317	0.0049	-0.0137	0.0125	0	0	0.8593	0.0384	0.9136	0.006	[5.815782806135508, 2.2859096095541482, 250, 197, 267, 0.0009709591608852657, 0.0652798453621813, 0.07850175320658129, 0.07868634650931036, 0.03646848083207997, 0.04633895075315275]
ProtBERT	Antidiabetic	protein_token	0.9828	0.0183	0.9336	0.0038	0.8312	0.1935	0.3252	0.0052	0.5948	0.0194	0.8735	0.1388
Random Forest	Antidiabetic	dense	0.9993	0.0003	0.7108	0.0214	0.9984	0.0006	0.3292	0.0532	0.9993	0.0003	0.652	0.0256	{'criterion': 'entropy', 'max_features': 'sqrt', 'n_estimators': 100},
K-nearest neighbor	Antidiabetic	dense	0.9997	0.0002	0.9382	0.0022	0.9973	0.0019	0.2859	0.0337	0.9998	0.0001	0.5698	0.0073	{'algorithm': 'kd_tree', 'leaf_size': 10, 'n_neighbors': 10, 'weights': 'distance'},
SVM	Antidiabetic	dense	0.971	0.0016	0.8928	0.0069	0.8199	0.0082	0.1932	0.0214	0.984	0.0018	0.6033	0.0086	{'C': 100, 'class_weight': 'balanced', 'gamma': 'auto', 'kernel': 'rbf'},
Logistic Regression	Antidiabetic	dense	0.5069	0.0282	0.4924	0.0446	0.1075	0.0131	0.0863	0.0251	0.6082	0.0131	0.586	0.0241	{'C': 0.1, 'penalty': 'l1', 'solver': 'liblinear'},
Random Forest	Antidiabetic	blosum	1	0	0.7292	0.0134	1	0	0.3701	0.0321	1	0	0.6679	0.0141	{'criterion': 'entropy', 'max_features': None, 'n_estimators': 50},
K-nearest neighbor	Antidiabetic	blosum	1	0	0.9422	0.003	1	0	0.3677	0.0584	1	0	0.6058	0.0284	{'algorithm': 'auto', 'leaf_size': 10, 'n_neighbors': 10, 'weights': 'distance'},
SVM	Antidiabetic	blosum	0.9858	0.0014	0.9188	0.0041	0.8999	0.0086	0.3202	0.0404	0.9924	0.0008	0.6552	0.0215	{'C': 10, 'class_weight': 'balanced', 'gamma': 'auto', 'kernel': 'rbf'},
Logistic Regression	Antidiabetic	blosum	0.8564	0.0084	0.805	0.0073	0.4813	0.0167	0.2719	0.0262	0.8878	0.0091	0.7238	0.021	{'C': 100, 'penalty': 'l1', 'solver': 'liblinear'},
Random Forest	Antihypertensive	threemers	0.9953	0.0011	0.9182	0.006	0.9796	0.0049	0.6066	0.0287	0.9856	0.0035	0.7489	0.01	{'criterion': 'entropy', 'max_features': 'log2', 'n_estimators': 200},
SVM	Antihypertensive	threemers	0.9942	0.0003	0.7156	0.0068	0.9873	0.0006	0.3447	0.016	0.9955	0.0002	0.6614	0.0077	{'C': 10, 'class_weight': 'balanced', 'gamma': 'scale', 'kernel': 'rbf'},
Logistic Regression	Antihypertensive	threemers	0.9398	0.0017	0.6648	0.0087	0.8756	0.0037	0.3189	0.0212	0.9495	0.002	0.6668	0.0113	{'C': 1, 'penalty': 'l2', 'solver': 'liblinear'},
Neural network	Antihypertensive	threemers	0.7853	0.1232	0.6668	0.0444	0.5504	0.242	0.3052	0.0923	0.8703	0.1216	0.7333	0.026	[9.448242059448347, 6.482577168155705, 169, 13, 41, 0.04064125447086404, 0.6907966762577276, 0.09670296517537058, 0.266907050745576, 0.02127036598337997, 0.007438634588584608]
K-nearest neighbor	Antihypertensive	threemers	1	0	0.6214	0.0193	1	0	0.2544	0.0278	1	0	0.6333	0.0148	{'algorithm': 'kd_tree', 'leaf_size': 10, 'n_neighbors': 2, 'weights': 'distance'},
Random Forest	Antihypertensive	sparse	1	0	0.7202	0.0104	1	0	0.3709	0.0238	1	0	0.6814	0.0119	{'criterion': 'entropy', 'max_features': None, 'n_estimators': 100},
SVM	Antihypertensive	sparse	0.7702	0.0064	0.6704	0.0143	0.5822	0.0116	0.3669	0.0219	0.8056	0.0062	0.6925	0.0117	{'C': 10, 'class_weight': 'balanced', 'gamma': 'scale', 'kernel': 'poly'},
K-nearest neighbor	Antihypertensive	sparse	1	0	0.7122	0.012	1	0	0.3455	0.0289	1	0	0.6659	0.0148	{'algorithm': 'auto', 'leaf_size': 10, 'n_neighbors': 10, 'weights': 'distance'},
Logistic Regression	Antihypertensive	sparse	0.7353	0.0049	0.649	0.0099	0.4814	0.0111	0.2996	0.0325	0.7527	0.0059	0.6571	0.0174	{'C': 100, 'penalty': 'l2', 'solver': 'saga'},
Neural network	Antihypertensive	sparse	0.4061	0.0482	0.3985	0.0978	0.0376	0.0816	0.078	0.1054	0.4625	0.0495	0.4708	0.1009	[7.276113472693338, 2.2100779309560843, 492, 466, 409, 0.020498300618846048, 0.006793829725025443, 0.09094226689267537, 0.028295350619009948, 0.07965055770381899, 0.09115231132082165]
ProtBERT	Antihypertensive	protein_token	0.8623	0.081	0.6952	0.0068	0.714	0.1583	0.3665	0.0146	0.6889	0.0092	0.8645	0.0747
Random Forest	Antihypertensive	dense	0.9998	0.0002	0.9208	0.0028	0.9991	0.0008	0.6198	0.018	0.9999	0.0001	0.7567	0.0159	{'criterion': 'gini', 'max_features': 'sqrt', 'n_estimators': 50},
SVM	Antihypertensive	dense	0.629	0.0146	0.603	0.0108	0.3138	0.0162	0.2517	0.0311	0.6634	0.009	0.6313	0.0158	{'C': 1, 'class_weight': 'balanced', 'gamma': 'scale', 'kernel': 'rbf'},
Logistic Regression	Antihypertensive	dense	0.5827	0.0052	0.5796	0.0065	0.2374	0.0095	0.2325	0.0233	0.6226	0.0049	0.6198	0.0113	{'C': 0.1, 'penalty': 'l1', 'solver': 'saga'},
K-nearest neighbor	Antihypertensive	dense	0.9993	0.0004	0.6534	0.0085	0.9984	0.0008	0.2031	0.023	0.9994	0.0003	0.5962	0.012	{'algorithm': 'ball_tree', 'leaf_size': 30, 'n_neighbors': 5, 'weights': 'distance'},
Random Forest	Antihypertensive	blosum	1	0	0.9298	0.0106	1	0	0.6654	0.0556	1	0	0.775	0.0307	{'criterion': 'log_loss', 'max_features': 'sqrt', 'n_estimators': 200},
Logistic Regression	Antihypertensive	blosum	0.7345	0.0046	0.6632	0.0097	0.4804	0.0087	0.3247	0.0224	0.7522	0.0045	0.6701	0.0119	{'C': 100, 'penalty': 'l2', 'solver': 'liblinear'},
K-nearest neighbor	Antihypertensive	blosum	0.75	0.0055	0.6878	0.012	0.4427	0.0112	0.3029	0.0312	0.7189	0.0053	0.6495	0.0168	{'algorithm': 'ball_tree', 'leaf_size': 10, 'n_neighbors': 10, 'weights': 'uniform'},
SVM	Antihypertensive	blosum	0.986	0.0013	0.6866	0.0169	0.9696	0.0029	0.2951	0.0367	0.9885	0.0011	0.644	0.0184	{'C': 100, 'class_weight': 'balanced', 'gamma': 'auto', 'kernel': 'rbf'},
Neural network	Antimicrobial	threemers	0.9381	0.0074	0.9329	0.0046	0.71	0.0343	0.6944	0.0248	0.9713	0.0062	0.966	0.0043	[6.0973777838166665, 7.972160687687754, 49, 185, 46, 0.08048261506425154, 0.8753418383207766, 0.7626421142472092, 0.8309002266866855, 0.4777082367268565, 0.0027586256616354897]
SVM	Antimicrobial	threemers	0.9899	0.0012	0.9292	0.0053	0.9578	0.0049	0.6896	0.0248	0.9865	0.0022	0.8359	0.0169	{'C': 1, 'class_weight': 'balanced', 'gamma': 'scale', 'kernel': 'rbf'},
Logistic Regression	Antimicrobial	threemers	0.9855	0.0015	0.9286	0.0095	0.9393	0.0062	0.6716	0.0475	0.9787	0.0036	0.8049	0.0285	{'C': 100, 'penalty': 'l2', 'solver': 'saga'},
K-nearest neighbor	Antimicrobial	threemers	0.9883	0.0015	0.8948	0.0063	0.9527	0.0056	0.4624	0.0335	0.9932	0.0008	0.6691	0.0127	{'algorithm': 'ball_tree', 'leaf_size': 10, 'n_neighbors': 2, 'weights': 'uniform'},
Random Forest	Antimicrobial	threemers	1	0	0.7358	0.0122	1	0	0.34	0.0246	1	0	0.6793	0.0122	{'criterion': 'gini', 'max_features': 'sqrt', 'n_estimators': 10},
Neural network	Antimicrobial	sparse	0.9674	0.0156	0.9377	0.0117	0.8505	0.0761	0.7245	0.0547	0.9903	0.0068	0.9661	0.0121	[6.0482598046539175, 4.861742581526707, 96, 180, 78, 0.00493846701323734, 0.6529913829209796, 0.3931546335519184, 0.7444610820039613, 0.08207272620473992, 0.0001548945392351015]
K-nearest neighbor	Antimicrobial	sparse	1	0	0.9332	0.0028	1	0	0.6836	0.0149	1	0	0.7807	0.0093	{'algorithm': 'kd_tree', 'leaf_size': 10, 'n_neighbors': 5, 'weights': 'distance'},
Random Forest	Antimicrobial	sparse	0.9999	0.0003	0.9302	0.0054	0.9994	0.0013	0.6719	0.0287	0.9997	0.0006	0.7902	0.0193	{'criterion': 'entropy', 'max_features': 'log2', 'n_estimators': 50},
SVM	Antimicrobial	sparse	0.9275	0.0044	0.9016	0.0055	0.7253	0.0118	0.6254	0.0168	0.897	0.0025	0.8431	0.0104	{'C': 1, 'class_weight': 'balanced', 'gamma': 'scale', 'kernel': 'poly'},
Logistic Regression	Antimicrobial	sparse	0.9216	0.0021	0.875	0.0117	0.7253	0.007	0.5599	0.027	0.9141	0.004	0.8227	0.0122	{'C': 1, 'penalty': 'l1', 'solver': 'saga'},
ProtBERT	Antimicrobial	protein_token	0.9671	0.0135	0.9415	0.0024	0.8518	0.063	0.7313	0.0122	0.8219	0.0124	0.884	0.047
K-nearest neighbor	Antimicrobial	dense	0.9998	0.0002	0.9044	0.0038	0.9991	0.0008	0.542	0.0166	0.9999	0.0001	0.7316	0.0055	{'algorithm': 'ball_tree', 'leaf_size': 50, 'n_neighbors': 5, 'weights': 'distance'},
SVM	Antimicrobial	dense	0.8802	0.0077	0.8674	0.0052	0.5345	0.0192	0.4736	0.0254	0.7897	0.0084	0.7533	0.0177	{'C': 0.1, 'class_weight': 'balanced', 'gamma': 'scale', 'kernel': 'poly'},
Logistic Regression	Antimicrobial	dense	0.8354	0.0049	0.8326	0.0149	0.4743	0.0138	0.459	0.0469	0.7903	0.0084	0.7795	0.0295	{'C': 0.1, 'penalty': 'l1', 'solver': 'saga'},
Random Forest	Antimicrobial	dense	0.9993	0.0003	0.805	0.0027	0.998	0.0007	0.4062	0.0087	0.9994	0.0003	0.6463	0.0028	{'criterion': 'gini', 'max_features': None, 'n_estimators': 200},
K-nearest neighbor	Antimicrobial	blosum	1	0	0.9194	0.0051	1	0	0.6149	0.0274	1	0	0.759	0.0159	{'algorithm': 'auto', 'leaf_size': 10, 'n_neighbors': 20, 'weights': 'distance'},
SVM	Antimicrobial	blosum	0.9307	0.0072	0.888	0.0088	0.737	0.0197	0.5766	0.0305	0.9022	0.0051	0.8184	0.0173	{'C': 100, 'class_weight': 'balanced', 'gamma': 'scale', 'kernel': 'poly'},
Logistic Regression	Antimicrobial	blosum	0.9095	0.0042	0.8716	0.0079	0.6843	0.013	0.56	0.0306	0.8931	0.006	0.8283	0.0239	{'C': 0.1, 'penalty': 'l1', 'solver': 'liblinear'},
Random Forest	Antimicrobial	blosum	1	0	0.809	0.0026	1	0	0.4217	0.0087	1	0	0.6529	0.0061	{'criterion': 'gini', 'max_features': None, 'n_estimators': 200},
Random Forest	Antioxidant	threemers	0.9998	0.0002	0.9704	0.0026	0.9973	0.0024	0.5126	0.0506	0.9974	0.0023	0.682	0.0277	{'criterion': 'log_loss', 'max_features': 'log2', 'n_estimators': 100},
SVM	Antioxidant	threemers	0.9957	0.001	0.7536	0.014	0.9886	0.0027	0.3183	0.0269	0.9971	0.0007	0.652	0.0125	{'C': 10, 'class_weight': 'balanced', 'gamma': 'scale', 'kernel': 'rbf'},
K-nearest neighbor	Antioxidant	threemers	1	0	0.6618	0.0166	1	0	0.2668	0.0364	1	0	0.6511	0.0204	{'algorithm': 'kd_tree', 'leaf_size': 10, 'n_neighbors': 2, 'weights': 'distance'},
Logistic Regression	Antioxidant	threemers	0.9947	0.0016	0.679	0.0169	0.9862	0.0042	0.2494	0.1049	0.9964	0.001	0.6388	0.0616	{'C': 100, 'penalty': 'l1', 'solver': 'liblinear'},
Neural network	Antioxidant	threemers	0.7522	0.0056	0.7597	0.0111	0.0515	0.1042	0.1434	0.1352	0.8014	0.0394	0.8259	0.0112	[3.9340965955910194, 5.217188498847927, 42, 189, 157, 0.04194894185289114, 0.02754492568986721, 0.07630405801453406, 0.043226076985455546, 0.04196074383472576, 0.012833755726414377]
Random Forest	Antioxidant	sparse	1	0	0.809	0.009	1	0	0.4201	0.0353	1	0	0.6497	0.0208	{'criterion': 'log_loss', 'max_features': 'sqrt', 'n_estimators': 100},
Neural network	Antioxidant	sparse	0.8641	0.0234	0.805	0.0221	0.6092	0.0688	0.4179	0.0501	0.9328	0.0254	0.84	0.0243	[7.894084108044744, 9.91210272616679, 347, 408, 297, 0.003171391879676031, 0.04137740908415482, 0.08385443963479963, 0.03463242313597249, 0.07297182338291051, 0.0113342221063394]
K-nearest neighbor	Antioxidant	sparse	1	0	0.7954	0.0078	1	0	0.3771	0.0266	1	0	0.6441	0.0094	{'algorithm': 'kd_tree', 'leaf_size': 10, 'n_neighbors': 20, 'weights': 'distance'},
SVM	Antioxidant	sparse	0.9256	0.0032	0.7474	0.0091	0.8251	0.0055	0.369	0.0287	0.9401	0.0014	0.6948	0.0168	{'C': 100, 'class_weight': 'balanced', 'gamma': 'scale', 'kernel': 'rbf'},
Logistic Regression	Antioxidant	sparse	0.7431	0.0049	0.725	0.0154	0.3518	0.0137	0.3137	0.0362	0.6842	0.0088	0.6655	0.0207	{'C': 0.1, 'penalty': 'l1', 'solver': 'saga'},
ProtBERT	Antioxidant	protein_token	0.9106	0.0812	0.7832	0.0072	0.7464	0.2433	0.3711	0.0128	0.6678	0.0177	0.8618	0.1388
K-nearest neighbor	Antioxidant	dense	0.9995	0.0004	0.7834	0.0075	0.9988	0.001	0.3337	0.0244	0.9997	0.0003	0.6263	0.0084	{'algorithm': 'kd_tree', 'leaf_size': 50, 'n_neighbors': 50, 'weights': 'distance'},
Random Forest	Antioxidant	dense	1	0	0.9648	0.0019	1	0	0.3143	0.0781	1	0	0.5684	0.0329	{'criterion': 'log_loss', 'max_features': 'log2', 'n_estimators': 200},
SVM	Antioxidant	dense	0.7577	0.0031	0.7516	0.007	0.3203	0.0094	0.3006	0.0271	0.6506	0.0048	0.6411	0.0152	{'C': 0.1, 'class_weight': 'balanced', 'gamma': 'auto', 'kernel': 'rbf'},
Logistic Regression	Antioxidant	dense	0.6388	0.0042	0.6414	0.014	0.2487	0.0082	0.2424	0.0163	0.6423	0.0048	0.6383	0.0088	{'C': 10, 'penalty': 'l2', 'solver': 'lbfgs'},
K-nearest neighbor	Antioxidant	blosum	0.8043	0.002	0.796	0.006	0.4062	0.0067	0.3769	0.019	0.6498	0.0041	0.6408	0.0048	{'algorithm': 'kd_tree', 'leaf_size': 30, 'n_neighbors': 20, 'weights': 'uniform'},
Logistic Regression	Antioxidant	blosum	0.7413	0.006	0.6876	0.013	0.4329	0.0116	0.3157	0.0304	0.7427	0.0063	0.6779	0.0176	{'C': 0.1, 'penalty': 'l1', 'solver': 'liblinear'},
Random Forest	Antioxidant	blosum	0.9971	0.001	0.9638	0.0029	0.961	0.0136	0.2968	0.0775	0.9632	0.0127	0.5679	0.0293	{'criterion': 'entropy', 'max_features': None, 'n_estimators': 100},
SVM	Antioxidant	blosum	0.3054	0.0019	0.3038	0.0029	0.1227	0.002	0.1232	0.0061	0.5335	0.0011	0.5332	0.0021	{'C': 1, 'class_weight': 'balanced', 'gamma': 'scale', 'kernel': 'sigmoid'},
Random Forest	Cardiovascular	threemers	1	0	0.9912	0.0028	1	0	0.9193	0.0263	1	0	0.9313	0.0183	{'criterion': 'entropy', 'max_features': 'sqrt', 'n_estimators': 50},
SVM	Cardiovascular	threemers	0.9973	0.001	0.9706	0.0026	0.9663	0.0119	0.5327	0.0326	0.9986	0.0005	0.7018	0.0188	{'C': 1, 'class_weight': 'balanced', 'gamma': 'scale', 'kernel': 'rbf'},
Neural network	Cardiovascular	threemers	0.9912	0.0065	0.9685	0.0083	0.892	0.077	0.5186	0.099	0.9994	0.0005	0.9725	0.0064	[9.14693455832035, 3.1630550888271274, 195, 33, 97, 0.033296710494061806, 0.0913531777898931, 0.0008217614168881093, 0.07046811398132401, 0.09895674469934929, 0.0026210247155600695]
Logistic Regression	Cardiovascular	threemers	1	0	0.9632	0.0047	1	0	0.472	0.0698	1	0	0.7176	0.0339	{'C': 100, 'penalty': 'l2', 'solver': 'lbfgs'},
K-nearest neighbor	Cardiovascular	threemers	0.9818	0.006	0.9504	0.0163	0.8204	0.0424	0.4361	0.0968	0.9905	0.0031	0.7405	0.0358	{'algorithm': 'kd_tree', 'leaf_size': 50, 'n_neighbors': 2, 'weights': 'uniform'},
Neural network	Cardiovascular	sparse	0.9935	0.0053	0.9667	0.0058	0.9147	0.07	0.4764	0.0426	0.9993	0.0005	0.9717	0.0075	[6.746997997548044, 3.7978666085672774, 48, 180, 27, 0.0021786389181112993, 0.5740296318713436, 0.008991058473443257, 0.736152000173694, 0.21152134227835354, 0.0029472749407682152]
K-nearest neighbor	Cardiovascular	sparse	0.9675	0.002	0.9644	0.0015	0.4113	0.0507	0.3219	0.0304	0.61	0.0208	0.5756	0.0085	{'algorithm': 'auto', 'leaf_size': 10, 'n_neighbors': 5, 'weights': 'uniform'},
Random Forest	Cardiovascular	sparse	0.9999	0.0001	0.9626	0.003	0.9991	0.002	0.2988	0.0656	0.9991	0.0019	0.582	0.0285	{'criterion': 'entropy', 'max_features': None, 'n_estimators': 50},
SVM	Cardiovascular	sparse	0.9953	0.0012	0.9478	0.0062	0.943	0.0143	0.2715	0.0416	0.9976	0.0006	0.6284	0.0248	{'C': 100, 'class_weight': 'balanced', 'gamma': 'scale', 'kernel': 'poly'},
Logistic Regression	Cardiovascular	sparse	0.8448	0.1347	0.813	0.1206	0.4376	0.1224	0.2171	0.0696	0.8922	0.0555	0.6985	0.03	{'C': 10, 'penalty': 'l1', 'solver': 'saga'},
ProtBERT	Cardiovascular	protein_token	0.9957	0.0084	0.9601	0.0022	0.9382	0.1231	0.368	0.0133	0.6659	0.0074	0.9537	0.0895
Random Forest	Cardiovascular	dense	0.9991	0.0006	0.9796	0.0032	0.9923	0.0054	0.8031	0.034	0.9933	0.0043	0.8378	0.0213	{'criterion': 'entropy', 'max_features': None, 'n_estimators': 100},
K-nearest neighbor	Cardiovascular	dense	1	0	0.963	0.001	1	0	0.2652	0.0464	1	0	0.5601	0.0165	{'algorithm': 'auto', 'leaf_size': 10, 'n_neighbors': 5, 'weights': 'distance'},
SVM	Cardiovascular	dense	0.7398	0.0274	0.7408	0.0351	0.1983	0.0087	0.1312	0.0086	0.7285	0.0062	0.6487	0.0129	{'C': 0.1, 'class_weight': 'balanced', 'gamma': 'scale', 'kernel': 'rbf'},
Logistic Regression	Cardiovascular	dense	0.7007	0.0229	0.6824	0.0147	0.1632	0.025	0.0837	0.0446	0.695	0.0277	0.6011	0.0555	{'C': 1, 'penalty': 'l1', 'solver': 'liblinear'},
Random Forest	Cardiovascular	blosum	1	0	0.9768	0.0033	1	0	0.773	0.0362	1	0	0.8145	0.026	{'criterion': 'entropy', 'max_features': 'sqrt', 'n_estimators': 10},
SVM	Cardiovascular	blosum	0.9946	0.0014	0.9554	0.0039	0.9349	0.0159	0.2786	0.0602	0.9972	0.0008	0.6102	0.0275	{'C': 10, 'class_weight': 'balanced', 'gamma': 'auto', 'kernel': 'rbf'},
Logistic Regression	Cardiovascular	blosum	0.9321	0.0085	0.8796	0.0136	0.58	0.0263	0.2284	0.0476	0.9606	0.0044	0.6914	0.0443	{'C': 100, 'penalty': 'l1', 'solver': 'liblinear'},
K-nearest neighbor	Cardiovascular	blosum	1	0	0.9582	0.0023	1	0	0.1347	0.0868	1	0	0.533	0.0231	{'algorithm': 'auto', 'leaf_size': 10, 'n_neighbors': 10, 'weights': 'distance'},
Logistic Regression	Celiac disease	threemers	1	0	0.9914	0.0024	1	0	0.9228	0.0226	1	0	0.9549	0.0214	{'C': 10, 'penalty': 'l2', 'solver': 'liblinear'},
Neural network	Celiac disease	threemers	0.9831	0.0031	0.99	0.0056	0.8392	0.0247	0.9115	0.0465	0.9928	0.0029	0.9919	0.0052	[2.963783237493058, 8.16669025489333, 365, 8, 125, 0.057886381097667035, 0.9507820497175155, 0.07993926731677943, 0.7260933632285733, 0.3362496508975394, 0.01203430601749345]
K-nearest neighbor	Celiac disease	threemers	1	0	0.9868	0.0041	1	0	0.8779	0.0397	1	0	0.9134	0.0313	{'algorithm': 'auto', 'leaf_size': 10, 'n_neighbors': 2, 'weights': 'distance'},
SVM	Celiac disease	threemers	1	0	0.9828	0.0016	1	0	0.8371	0.0165	1	0	0.8691	0.0137	{'C': 10, 'class_weight': 'balanced', 'gamma': 'scale', 'kernel': 'rbf'},
Random Forest	Celiac disease	threemers	1	0	0.9782	0.0028	1	0	0.4256	0.1312	1	0	0.6179	0.0563	{'criterion': 'gini', 'max_features': 'log2', 'n_estimators': 100},
SVM	Celiac disease	sparse	0.9997	0	0.9894	0.0027	0.9971	0	0.9064	0.0239	0.9998	0	0.9491	0.0306	{'C': 100, 'class_weight': 'balanced', 'gamma': 'scale', 'kernel': 'rbf'},
Neural network	Celiac disease	sparse	0.9827	0.0038	0.9882	0.0056	0.8374	0.0411	0.8904	0.0542	0.9952	0.0019	0.9977	0.0016	[6.408609371360602, 9.197434135857437, 61, 95, 95, 0.41587052457157697, 0.20853801122785368, 0.0536542605075831, 0.900159811268764, 0.09423180475262982, 0.005394651180996439]
Logistic Regression	Celiac disease	sparse	0.9969	0.0019	0.9836	0.004	0.9741	0.0153	0.8688	0.0294	0.9984	0.001	0.9663	0.0078	{'C': 10, 'penalty': 'l1', 'solver': 'saga'},
Random Forest	Celiac disease	sparse	1	0	0.9846	0.0017	1	0	0.8591	0.0153	1	0	0.9122	0.012	{'criterion': 'entropy', 'max_features': None, 'n_estimators': 200},
K-nearest neighbor	Celiac disease	sparse	1	0	0.9818	0.0019	1	0	0.8474	0.0164	1	0	0.9435	0.013	{'algorithm': 'kd_tree', 'leaf_size': 10, 'n_neighbors': 5, 'weights': 'distance'},
ProtBERT	Celiac disease	protein_token	0.9993	0.0014	0.9897	0.0016	0.9936	0.0127	0.9093	0.0138	0.9522	0.009	0.9957	0.0095
SVM	Celiac disease	dense	0.9932	0.0015	0.9692	0.0026	0.9443	0.0114	0.7077	0.0265	0.9953	0.0008	0.826	0.0152	{'C': 1, 'class_weight': 'balanced', 'gamma': 'auto', 'kernel': 'rbf'},
K-nearest neighbor	Celiac disease	dense	1	0	0.951	0.0051	1	0	0.6238	0.0325	1	0	0.8507	0.0198	{'algorithm': 'auto', 'leaf_size': 10, 'n_neighbors': 10, 'weights': 'distance'},
Logistic Regression	Celiac disease	dense	0.8506	0.0054	0.8434	0.0148	0.4579	0.0092	0.4317	0.0151	0.8857	0.0048	0.8652	0.0132	{'C': 10, 'penalty': 'l1', 'solver': 'liblinear'},
Random Forest	Celiac disease	dense	0.9975	0.0007	0.9758	0.0016	0.95	0.0148	0.3232	0.0921	0.9537	0.0144	0.5699	0.0328	{'criterion': 'entropy', 'max_features': 'log2', 'n_estimators': 10},
Logistic Regression	Celiac disease	blosum	0.9991	0.0006	0.977	0.0024	0.9919	0.0055	0.8068	0.0239	0.9995	0.0003	0.9207	0.0321	{'C': 1, 'penalty': 'l1', 'solver': 'liblinear'},
SVM	Celiac disease	blosum	1	0	0.9792	0.0033	1	0	0.8005	0.0332	1	0	0.8516	0.0196	{'C': 10, 'class_weight': 'balanced', 'gamma': 'auto', 'kernel': 'rbf'},
K-nearest neighbor	Celiac disease	blosum	1	0	0.9604	0.0048	1	0	0.6217	0.0366	1	0	0.7808	0.0259	{'algorithm': 'auto', 'leaf_size': 10, 'n_neighbors': 10, 'weights': 'distance'},
Random Forest	Celiac disease	blosum	0.9998	0.0003	0.9766	0.0011	0.9961	0.0058	0.3639	0.055	0.9963	0.0056	0.5811	0.0167	{'criterion': 'gini', 'max_features': None, 'n_estimators': 100},
Random Forest	Immunomodulatory	threemers	0.9983	0.0006	0.9726	0.0027	0.9779	0.0077	0.5862	0.0456	0.9829	0.0091	0.7242	0.0252	{'criterion': 'entropy', 'max_features': 'log2', 'n_estimators': 200},
SVM	Immunomodulatory	threemers	1	0	0.9786	0.0013	1	0	0.4658	0.0505	1	0	0.6433	0.0302	{'C': 10, 'class_weight': 'balanced', 'gamma': 'scale', 'kernel': 'rbf'},
Logistic Regression	Immunomodulatory	threemers	1	0	0.9738	0.0025	1	0	0.4015	0.0868	1	0	0.6625	0.0517	{'C': 100, 'penalty': 'l2', 'solver': 'lbfgs'},
K-nearest neighbor	Immunomodulatory	threemers	1	0	0.97	0.0048	1	0	0.3766	0.0546	1	0	0.6677	0.044	{'algorithm': 'kd_tree', 'leaf_size': 30, 'n_neighbors': 2, 'weights': 'distance'},
Neural network	Immunomodulatory	threemers	0.9932	0.0074	0.9692	0.0081	0.8597	0.1576	0.3592	0.0916	0.9993	0.001	0.9746	0.0067	[8.414077269906226, 4.687211517781231, 440, 91, 294, 0.003909501108054877, 0.09319760719795482, 0.03925762306428016, 0.7241932001352569, 0.0868697915599919, 0.001982601229701866]
K-nearest neighbor	Immunomodulatory	sparse	1	0	0.9594	0.0054	1	0	0.3542	0.0253	1	0	0.7055	0.0184	{'algorithm': 'kd_tree', 'leaf_size': 30, 'n_neighbors': 2, 'weights': 'distance'},
Random Forest	Immunomodulatory	sparse	0.9981	0.0005	0.9738	0.0026	0.9634	0.01	0.3004	0.0967	0.9674	0.0093	0.5868	0.0392	{'criterion': 'log_loss', 'max_features': None, 'n_estimators': 10},
SVM	Immunomodulatory	sparse	0.9957	0.0015	0.965	0.006	0.9261	0.023	0.2919	0.0631	0.9978	0.0007	0.6327	0.0254	{'C': 100, 'class_weight': 'balanced', 'gamma': 'scale', 'kernel': 'poly'},
Logistic Regression	Immunomodulatory	sparse	0.7858	0.0896	0.7712	0.0761	0.3024	0.0683	0.1341	0.0265	0.8814	0.037	0.67	0.034	{'C': 10, 'penalty': 'l2', 'solver': 'saga'},
Neural network	Immunomodulatory	sparse	0.9216	0.0147	0.9745	0.0079	-0.0069	0.0298	0	0	0.8832	0.0189	0.9669	0.0102	[3.198512354405139, 8.585318216379981, 353, 479, 480, 0.07475341555112644, 0.023804398578482402, 0.3383487387168585, 0.6032667708231417, 0.05599214358198763, 0.0750300776445006]
ProtBERT	Immunomodulatory	protein_token	0.9909	0.0069	0.9676	0.0018	0.7653	0.1895	0.2703	0.0216	0.5657	0.0058	0.8191	0.1408
Random Forest	Immunomodulatory	dense	0.998	0.0009	0.97	0.003	0.9745	0.0109	0.5067	0.0713	0.9773	0.0093	0.6412	0.0309	{'criterion': 'entropy', 'max_features': None, 'n_estimators': 10},
SVM	Immunomodulatory	dense	0.9969	0.0017	0.9554	0.0071	0.9454	0.0282	0.1384	0.0285	0.9984	0.0009	0.5666	0.0181	{'C': 100, 'class_weight': 'balanced', 'gamma': 'auto', 'kernel': 'rbf'},
K-nearest neighbor	Immunomodulatory	dense	1	0	0.972	0.0019	1	0	0.1212	0.0969	1	0	0.5247	0.021	{'algorithm': 'auto', 'leaf_size': 10, 'n_neighbors': 5, 'weights': 'distance'},
Logistic Regression	Immunomodulatory	dense	0.6605	0.0165	0.6398	0.011	0.1199	0.0131	0.1003	0.0269	0.6773	0.0182	0.6493	0.0401	{'C': 0.1, 'penalty': 'l1', 'solver': 'liblinear'},
Random Forest	Immunomodulatory	blosum	0.9999	0.0001	0.973	0.0035	0.9992	0.0019	0.5737	0.0718	0.9992	0.0018	0.6801	0.04	{'criterion': 'log_loss', 'max_features': None, 'n_estimators': 50},
K-nearest neighbor	Immunomodulatory	blosum	1	0	0.9732	0.0037	1	0	0.2596	0.1368	1	0	0.5685	0.0364	{'algorithm': 'auto', 'leaf_size': 10, 'n_neighbors': 5, 'weights': 'distance'},
Logistic Regression	Immunomodulatory	blosum	0.9199	0.0095	0.8758	0.0126	0.4802	0.0237	0.1695	0.0426	0.9589	0.0049	0.6697	0.0379	{'C': 1, 'penalty': 'l1', 'solver': 'liblinear'},
SVM	Immunomodulatory	blosum	0.8969	0.0171	0.8628	0.0237	0.3644	0.0458	0.1105	0.0453	0.8656	0.0245	0.6162	0.0584	{'C': 0.1, 'class_weight': 'balanced', 'gamma': 'scale', 'kernel': 'linear'},
Random Forest	Neuropeptides	threemers	1	0	0.9818	0.0023	1	0	0.7001	0.0331	1	0	0.7923	0.036	{'criterion': 'gini', 'max_features': 'log2', 'n_estimators': 10},
Logistic Regression	Neuropeptides	threemers	0.9997	0.0002	0.973	0.0034	0.9958	0.0029	0.6391	0.0546	0.9998	0.0001	0.8038	0.0362	{'C': 100, 'penalty': 'l2', 'solver': 'lbfgs'},
Neural network	Neuropeptides	threemers	0.9972	0.0012	0.9705	0.0062	0.9623	0.016	0.5912	0.0835	0.9995	0.0005	0.9709	0.0108	[2.5156135087151066, 5.737945458722108, 274, 27, 104, 0.037300412686502964, 0.05371502250665733, 0.0031534495161875276, 0.0701886013733178, 0.02989985964170622, 0.0013580183701153831]
SVM	Neuropeptides	threemers	0.9877	0.0023	0.9702	0.0033	0.858	0.0232	0.5837	0.0403	0.9573	0.0048	0.758	0.0293	{'C': 100, 'class_weight': 'balanced', 'gamma': 'auto', 'kernel': 'rbf'},
K-nearest neighbor	Neuropeptides	threemers	1	0	0.9684	0.0055	1	0	0.564	0.0875	1	0	0.7594	0.0581	{'algorithm': 'auto', 'leaf_size': 10, 'n_neighbors': 2, 'weights': 'distance'},
K-nearest neighbor	Neuropeptides	sparse	1	0	0.9732	0.0041	1	0	0.5907	0.0726	1	0	0.7199	0.0419	{'algorithm': 'kd_tree', 'leaf_size': 10, 'n_neighbors': 5, 'weights': 'distance'},
Random Forest	Neuropeptides	sparse	0.9979	0.0009	0.97	0.0014	0.9727	0.0112	0.5094	0.0326	0.9742	0.0105	0.6365	0.0159	{'criterion': 'entropy', 'max_features': 'log2', 'n_estimators': 10},
Neural network	Neuropeptides	sparse	0.9725	0.0105	0.9682	0.0115	0.5516	0.2539	0.4494	0.2635	0.9849	0.0163	0.9727	0.0159	[6.997969127432057, 4.77663626861371, 159, 17, 151, 0.04383222697001492, 0.41182379276775105, 0.07251425900744896, 0.9406507627596603, 0.01924581133807152, 0.00891351288210085]
SVM	Neuropeptides	sparse	0.9967	0.0022	0.9532	0.0028	0.9617	0.024	0.4098	0.0416	0.9983	0.0012	0.7071	0.0321	{'C': 100, 'class_weight': 'balanced', 'gamma': 'scale', 'kernel': 'poly'},
Logistic Regression	Neuropeptides	sparse	0.8575	0.0444	0.8154	0.0398	0.4387	0.0586	0.2302	0.0456	0.9172	0.0168	0.7286	0.0501	{'C': 100, 'penalty': 'l1', 'solver': 'saga'},
ProtBERT	Neuropeptides	protein_token	0.9984	0.0024	0.965	0.001	0.9766	0.0342	0.5709	0.0127	0.7209	0.0129	0.9844	0.0247
Random Forest	Neuropeptides	dense	1	0	0.984	0.0019	1	0	0.7359	0.0321	1	0	0.81	0.0123	{'criterion': 'gini', 'max_features': 'sqrt', 'n_estimators': 10},
SVM	Neuropeptides	dense	0.9952	0.002	0.9488	0.0047	0.9447	0.0209	0.2945	0.0498	0.9975	0.001	0.6348	0.0283	{'C': 100, 'class_weight': 'balanced', 'gamma': 'auto', 'kernel': 'rbf'},
K-nearest neighbor	Neuropeptides	dense	0.9998	0.0002	0.9588	0.005	0.9975	0.0023	0.2894	0.0783	0.9999	0.0001	0.5863	0.0206	{'algorithm': 'auto', 'leaf_size': 10, 'n_neighbors': 5, 'weights': 'distance'},
Logistic Regression	Neuropeptides	dense	0.6826	0.0131	0.6698	0.0173	0.1677	0.0118	0.1337	0.0388	0.6986	0.0126	0.6597	0.0462	{'C': 0.1, 'penalty': 'l2', 'solver': 'saga'},
Random Forest	Neuropeptides	blosum	1	0	0.983	0.0045	1	0	0.7272	0.079	1	0	0.8287	0.047	{'criterion': 'log_loss', 'max_features': None, 'n_estimators': 50},
K-nearest neighbor	Neuropeptides	blosum	1	0	0.9676	0.0015	1	0	0.4727	0.025	1	0	0.6516	0.0102	{'algorithm': 'auto', 'leaf_size': 10, 'n_neighbors': 5, 'weights': 'distance'},
SVM	Neuropeptides	blosum	0.9938	0.0024	0.9612	0.0036	0.9302	0.0248	0.4117	0.032	0.9968	0.0012	0.6622	0.017	{'C': 10, 'class_weight': 'balanced', 'gamma': 'auto', 'kernel': 'rbf'},
Logistic Regression	Neuropeptides	blosum	0.9302	0.008	0.8914	0.0074	0.574	0.0287	0.2693	0.0241	0.9474	0.0096	0.7122	0.0181	{'C': 1, 'penalty': 'l1', 'solver': 'liblinear'},
Random Forest	Opioids	threemers	0.9987	0.0023	0.9844	0.0033	1	0	0.7448	0.0591	1	0	0.824	0.0372	{'criterion': 'log_loss', 'max_features': 'log2', 'n_estimators': 200}
Logistic Regression	Opioids	threemers	0.9978	0.0004	0.9784	0.0035	0.9689	0.0052	0.7187	0.0406	0.9989	0.0002	0.8979	0.0292	{'C': 10, 'penalty': 'l2', 'solver': 'lbfgs'}
Neural network	Opioids	threemers	0.9826	0.0091	0.9827	0.0044	0.7474	0.146	0.7078	0.0739	0.9973	0.0018	0.9928	0.006	[7.5999840525053175, 4.038286613805186, 113, 65, 80, 0.03235704687524613, 0.31035427194290005, 0.06741970731011178, 0.06374026868106619, 0.029019491493837857, 0.004625261935620728]
SVM	Opioids	threemers	0.9934	0.0007	0.9786	0.005	0.9142	0.0083	0.681	0.0658	0.9966	0.0004	0.8347	0.0316	{'C': 1, 'class_weight': 'balanced', 'gamma': 'scale', 'kernel': 'rbf'}
K-nearest neighbor	Opioids	threemers	1	0	0.9794	0.0043	1	0	0.6558	0.0779	1	0	0.7801	0.048	{'algorithm': 'kd_tree', 'leaf_size': 50, 'n_neighbors': 5, 'weights': 'distance'}
Neural network	Opioids	sparse	0.9912	0.0026	0.9857	0.0027	0.8751	0.0308	0.783	0.0264	0.9993	0.0005	0.9904	0.0042	[9.38692325312601, 3.6422176930749974, 190, 145, 104, 0.02846837787618381, 0.398405830776225, 0.015901631566368472, 0.5540659298035877, 0.43410936198058514, 0.003039596249623163]
K-nearest neighbor	Opioids	sparse	1	0	0.9826	0.0033	1	0	0.7087	0.0617	1	0	0.7927	0.0317	{'algorithm': 'auto', 'leaf_size': 10, 'n_neighbors': 10, 'weights': 'distance'}
SVM	Opioids	sparse	0.9952	0.001	0.9772	0.0043	0.9356	0.0125	0.6967	0.0425	0.9975	0.0005	0.878	0.026	{'C': 100, 'class_weight': 'balanced', 'gamma': 'scale', 'kernel': 'rbf'}
Logistic Regression	Opioids	sparse	0.9285	0.0229	0.9216	0.0286	0.5548	0.0776	0.4913	0.101	0.9547	0.0104	0.896	0.0281	{'C': 1, 'penalty': 'l2', 'solver': 'saga'}
Random Forest	Opioids	sparse	0.9997	0.0003	0.9456	0.0027	0.9973	0.0027	0.4104	0.0446	0.9998	0.0002	0.6076	0.0182	{'criterion': 'log_loss', 'max_features': None, 'n_estimators': 100}
ProtBERT	Opioids	protein_token	0.9962	0.0028	0.9857	0.0015	0.948	0.0366	0.763	0.0078	0.8801	0.0294	0.9766	0.0095
Random Forest	Opioids	dense	0.9997	0.0003	0.95	0.0063	0.9978	0.0023	0.5008	0.0775	0.998	0.0021	0.6747	0.0324	{'criterion': 'entropy', 'max_features': 'sqrt', 'n_estimators': 200}
SVM	Opioids	dense	0.9876	0.0014	0.9624	0.0062	0.854	0.0129	0.4875	0.0593	0.9936	0.0007	0.7602	0.0217	{'C': 10, 'class_weight': 'balanced', 'gamma': 'auto', 'kernel': 'rbf'}
K-nearest neighbor	Opioids	dense	1	0	0.9718	0.0047	1	0	0.4815	0.1105	1	0	0.6797	0.0551	{'algorithm': 'auto', 'leaf_size': 10, 'n_neighbors': 5, 'weights': 'distance'}
Logistic Regression	Opioids	dense	0.7978	0.0114	0.793	0.027	0.2912	0.0211	0.2713	0.0218	0.8319	0.0203	0.8101	0.0374	{'C': 0.1, 'penalty': 'l2', 'solver': 'lbfgs'}
SVM	Opioids	blosum	1	0	0.9772	0.0013	1	0	0.6329	0.0207	1	0	0.7844	0.0297	{'C': 100, 'class_weight': 'balanced', 'gamma': 'auto', 'kernel': 'rbf'}
Logistic Regression	Opioids	blosum	0.9765	0.0023	0.9612	0.007	0.7615	0.0159	0.6112	0.0417	0.9832	0.0012	0.9	0.026	{'C': 0.1, 'penalty': 'l2', 'solver': 'liblinear'}
K-nearest neighbor	Opioids	blosum	1	0	0.9684	0.0046	1	0	0.5097	0.0406	1	0	0.7386	0.0176	{'algorithm': 'auto', 'leaf_size': 10, 'n_neighbors': 2, 'weights': 'distance'}
Random Forest	Opioids	blosum	1	0	0.9368	0.0031	1	0	0.2904	0.0594	1	0	0.5832	0.0273	{'criterion': 'entropy', 'max_features': None, 'n_estimators': 200}
